# JNK pathway suppression drives resistance to combination endocrine therapy and CDK4/6 inhibition in ER+ breast cancer

**DOI:** 10.1101/2025.01.08.631992

**Authors:** Sarah Alexandrou, Christine S. Lee, Kristine J. Fernandez, Celine E. Wiharja, Leila Eshraghi, John Reeves, Daniel A. Reed, Neil Portman, Zoe Phan, Heloisa H. Milioli, Iva Nikolic, Antonia L. Cadell, David R. Croucher, Kaylene J. Simpson, Elgene Lim, Theresa E. Hickey, Ewan K. A. Millar, Carla L. Alves, Henrik J. Ditzel, C. Elizabeth Caldon

## Abstract

**Purpose:** Endocrine therapy in combination with CDK4/6 inhibition doubles the progression-free survival of patients with advanced ER+ breast cancer, but resistance is inevitable, leaving patients with limited treatment options.

**Experimental Design:** We performed unbiased genome-wide CRISPR/Cas9 knockout screens using ER+ breast cancer cells to identify novel drivers of resistance to combination endocrine therapy (tamoxifen) and CDK4/6 inhibitor (palbociclib) treatment. Screen hits were validated by CRISPR/Cas9 knockout models, mechanistic analyses and evaluation of patient samples.

**Results:** Our screens identified the inactivation of JNK signalling, including loss of the kinase *MAP2K7*, as a key driver of combination resistance. We developed multiple CRISPR/Cas9 knockout ER+ breast cancer cell lines (MCF-7 and T-47D) to investigate the effects of *MAP2K7, MAPK8* and *MAPK9* loss. *MAP2K7* knockout increased metastatic burden *in vivo* and led to impaired JNK-mediated stress responses, as well as promoting cell survival and reducing senescence entry following endocrine therapy and CDK4/6 inhibitor treatment. Mechanistically, this occurred via loss of the AP-1 transcription factor c-JUN, leading to an attenuated response to combination endocrine therapy plus CDK4/6 inhibition.

Furthermore, we analysed ER+ advanced breast cancer patient cohorts and found that inactivation of the JNK pathway was associated with increased metastatic burden, and low pJNK^T183/Y185^ activity correlated with a poorer response to systemic endocrine and CDK4/6 inhibitor therapies.

**Conclusions:** Overall, we demonstrate that suppression of JNK signalling enables persistent growth during combined endocrine therapy and CDK4/6 inhibition. Furthermore, our data provide a pre-clinical rationale to screen patients’ tumours for JNK signalling deficiency prior to receiving combined endocrine therapy and CDK4/6 inhibition.

**STATEMENT OF TRANSLATIONAL RELEVANCE:** Resistance to CDK4/6 inhibitors in the context of endocrine therapy resistance presents an urgent clinical challenge for the management of estrogen receptor positive (ER+) breast cancer. However, the mechanisms driving resistance to this therapeutic combination remain poorly understood. Here, we have identified inactivation of JNK signalling, specifically loss of the JNK kinase *MAP2K7*, as a major determinant of resistance to combined endocrine therapy and CDK4/6 inhibition in ER+ breast cancer. We uncovered that *MAP2K7* loss augments tumour survival *in vitro* and *in vivo.* This occurs via disruption of activator protein-1 (AP-1) transcription factors, and thus prevents the induction of therapy-induced senescence and JNK-induced stress response. These findings reveal a critical tumour suppressor role for the JNK pathway in ER+ breast cancer, highlighting the importance of identifying patients with deficient JNK signalling and cautioning against the development of JNK inhibitors for this setting.
