## Supplementary Table 2 for "JNK pathway suppression drives resistance to combination endocrine therapy and CDK4/6 inhibition in ER+ breast cancer"

### Sheet: Table S2 - Common sgRNAs
		PALBOCICLIB (P)		TAMOXIFEN+ PALBOCICLIB (T+P)
	sgRNA	P Early	P Late	T+P Early	T+P Late	Aggregate Score	HITS
	RB1	2.1	8.1	2.6	9.4	22.2	KNOWN
	MAP2K7	0.91	5.2	5.2	8.8	20.11	JNK
	MAP2K4	0.63	2.8	1.9	5.6	10.93	JNK
	FBXO28	1.1	2	3	4.8	10.9
	PTEN	0.94	1.5	2.2	4.1	8.74	KNOWN
	MAP3K11	0.4	1.8	1.6	4.5	8.3	JNK
	PTPN12	0.54	1.1	0.72	5.8	8.16
	ATXN7L3	0	2.9	1.3	3.3	7.5
	FZR1	0.38	2.3	1.7	2.9	7.28
	NFIB	0.43	1.5	2.2	3.1	7.23
	KEAP1	0.48	0.98	1.6	4.1	7.16
	TIAL1	0.74	2.1	1.5	2.1	6.44
	LZTR1	0.46	1.5	1.5	2.8	6.26
	STK11	0.51	0.92	1.6	3.2	6.23
	CFAP20	0.42	1.5	1.4	2.8	6.12
	CDKN1A	0.39	2.4	1.3	2	6.09	KNOWN
	NFIC	0.31	0.83	1.7	3.2	6.04
	BCOR	0.55	0	2.2	3.2	5.95
	MEX3D	0.54	0	1.2	4.2	5.94
	RNF41	0.66	1.1	1.3	2.2	5.26
	LCMT1	0	2.1	1	2.1	5.2
	LOC100132146	0	0.84	0.64	3.7	5.18
	ZFR	0.43	0.94	1.2	2.6	5.17
	JUN	0	1	0.66	3.4	5.06	JNK
	ARRDC3	0.48	1.2	1.4	1.9	4.98
	UBQLN2	0.52	1	1.3	2.1	4.92
	NSD1	0.31	0.83	1.2	2.5	4.84
	MARK2	0.41	0.96	1	2.4	4.77
	RASA3	0.36	1	0	3.4	4.76
	TBATA	0.55	0.82	1	2.2	4.57
	CLASRP	0	1.1	1.1	2.3	4.5
	LIMK2	0	1	0.88	2.4	4.28
	ZNF592	0.39	0	1.3	2.5	4.19
	MAPK9	0	1.4	0.76	2	4.16	JNK
	PEPD	0	1.1	0.98	2	4.08
	STX6	0	1.1	0.77	2.2	4.07
	ZC3H4	0.36	0	1.2	2.5	4.06
	COL6A6	0	1.1	0.72	2.2	4.02
	MAGED2	0.31	0	1.3	2.4	4.01
	ZFP36L2	0.41	0	1.3	2.3	4.01
	THAP7	0	0.75	0.69	2.5	3.94
	ZXDB	0.42	0	1.3	2.2	3.92
	C22orf42	0	0.89	0.89	2.1	3.88
	ATRN	0.39	0	1.3	2.1	3.79
	PLA1A	0.44	0.78	0	2.5	3.72
	GGNBP2	0.42	2.1	1.2	0	3.72
	GPR31	0.41	0.98	0	2.3	3.69
	HDAC8	0.36	0	1.4	1.9	3.66
	SMARCD1	0	0.79	0.92	1.9	3.61
	TOP2B	0.37	0	1.2	2	3.57
	FOXO3	0.79	1.8	0.97	0	3.56
	OR10S1	0.4	0.87	0	2.1	3.37
	DPP9	0.62	2	0.75	0	3.37
	SMAD4	0.66	1.6	1.1	0	3.36
	C5orf22	0.31	0	0.84	2.2	3.35
	DGAT2L6	0.41	1.8	1	0	3.21
	HMBOX1	0.31	0	0.63	2.2	3.14
	MECOM	0.74	1.4	0.99	0	3.13
	ZNF558	0.32	0	0.8	2	3.12
	MAOB	0.32	0	0.89	1.9	3.11
	SS18	0.61	1	1.5	0	3.11
	HLA-B	0.3	2.1	0.65	0	3.05
	DDIT4	0.74	1.3	1	0	3.04
	ZDHHC23	0.34	1.4	1.3	0	3.04
	ARL15	0.62	1.3	1.1	0	3.02
	BRWD1	0.45	1	1.5	0	2.95
	TRIM42	0.36	1.7	0.76	0	2.82
	BBX	0.51	1.6	0.67	0	2.78
	KLF3	0.45	0.78	1.5	0	2.73
	AADACL2	0.42	1.3	0.97	0	2.69
	SLC43A2	0.66	1.1	0.91	0	2.67
	HNRNPUL1	0.46	1	1.2	0	2.66
	FIBP	0.53	1.5	0.62	0	2.65
	GAP43	0.41	1.5	0.74	0	2.65
	SLC45A4	0.48	0.92	1.2	0	2.6
	RABL6	0.46	0.92	1.2	0	2.58
	PLEKHA1	0.51	0.86	1.2	0	2.57
	ZNF551	0.39	1.4	0.77	0	2.56
	LCE3C	0.43	1	1.1	0	2.53
	SIK2	0.35	1.3	0.83	0	2.48
	OR51Q1	0.3	1.4	0.77	0	2.47
	C5orf34	0.54	0.94	0.98	0	2.46
	EPHA6	0.48	1.3	0.66	0	2.44
	CCL8	0.48	1.2	0.75	0	2.43
	SCAF8	0.41	1.1	0.91	0	2.42
	ZNF100	0.7	0.76	0.93	0	2.39
	SH2B3	0.56	0.91	0.9	0	2.37
	IPO8	0.55	1	0.8	0	2.35
	TNRC6B	0.35	1	0.99	0	2.34
	GIGYF2	0.38	1.3	0.64	0	2.32
	PLEKHH3	0.4	1.2	0.72	0	2.32
	ZNF81	0.5	1.1	0.72	0	2.32
	AP2A2	0.5	1.1	0.71	0	2.31
	RHO	0.33	1.1	0.88	0	2.31
	CPEB4	0.31	0.79	1.2	0	2.3
	DACT2	0.43	0.97	0.89	0	2.29
	FAM228B	0.31	1.2	0.78	0	2.29
	SGTB	0.37	1.2	0.72	0	2.29
	RHBDD1	0.39	1.1	0.77	0	2.26
	RNASET2	0.36	1.1	0.8	0	2.26
	SOX4	0.72	0.77	0.75	0	2.24
	STX19	0.38	1.2	0.63	0	2.21
	BRD9	0.49	0.94	0.76	0	2.19
	TNFRSF13C	0.42	0.97	0.8	0	2.19
	MAN1A1	0.33	0.85	1	0	2.18
	GSK3B	0.3	1.2	0.66	0	2.16
	STOM	0.47	0.93	0.76	0	2.16
	LUC7L2	0.42	0.91	0.82	0	2.15
	SIDT1	0.34	1	0.8	0	2.14
	C1RL	0.58	0.84	0.71	0	2.13
	PMP22	0.5	0.81	0.81	0	2.12
	ZNF880	0.3	1	0.82	0	2.12
	KIAA1586	0.34	0.77	1	0	2.11
	RAC2	0.31	0.91	0.88	0	2.1
	DERA	0.44	1	0.65	0	2.09
	TCP10L2	0.42	0.98	0.65	0	2.05
	ELMOD2	0.49	0.83	0.72	0	2.04
	MB	0.43	0.87	0.74	0	2.04
	CFAP97	0.3	0.97	0.75	0	2.02
	PRB3	0.43	0.78	0.81	0	2.02
	SFRP1	0.37	0.81	0.84	0	2.02
	ACRV1	0.31	1	0.7	0	2.01
	ST6GALNAC6	0.36	0.84	0.8	0	2
	CLTCL1	0.32	0.77	0.9	0	1.99
	SDF2L1	0.4	0.91	0.68	0	1.99
	MYLK	0.39	0.91	0.69	0	1.99
	ARAP2	0.34	0.76	0.88	0	1.98
	ZNF395	0.51	0.82	0.64	0	1.97
	CEBPA	0.42	0.88	0.66	0	1.96
	KCNMB3	0.43	0.81	0.71	0	1.95
	ANKRD22	0.42	0.8	0.72	0	1.94
	HDX	0.4	0.82	0.71	0	1.93
	ZNF410	0.41	0.87	0.64	0	1.92
	NRP1	0.45	0.76	0.69	0	1.9
	FAM189A2	0.4	0.8	0.66	0	1.86
	GSTT2B	0.45	0.77	0.63	0	1.85
	FUNDC1	0.31	0.84	0.69	0	1.84
	CBX7	0.41	0.76	0.64	0	1.81
	MEI1	0.31	0.76	0.65	0	1.72
